# Alternate routes to mnm^5^s^2^U synthesis in Gram-positive bacteria

**DOI:** 10.1101/2023.12.21.572861

**Authors:** Marshall Jaroch, Guangxin Sun, Ho-Ching Tiffany Tsui, Colbie Reed, Jinjing Sun, Marko Jörg, Malcolm E. Winkler, Kelly C. Rice, Troy A. Stich, Peter C. Dedon, Patricia C. Dos Santos, Valérie de Crécy-Lagard

## Abstract

The wobble bases of tRNAs that decode split codons are often heavily modified. In Bacteria tRNA^Glu, Gln, Asp^ contain a variety of xnm^5^s^2^U derivatives. The synthesis pathway for these modifications is complex and fully elucidated only in a handful of organisms, including the Gram-negative *Escherichia coli* K12 model. Despite the ubiquitous presence of mnm^5^s^2^U modification, genomic analysis shows the absence of *mnmC* orthologous genes, suggesting the occurrence of alternate biosynthetic schemes for the installation of this modification. Using a combination of comparative genomics and genetic studies, a member of the YtqA subgroup of the Radical Sam superfamily was found to be involved in the synthesis of mnm^5^s^2^U in both *Bacillus subtilis* and *Streptococcus mutans*. This protein, renamed MnmL, is encoded in an operon with the recently discovered MnmM methylase involved in the methylation of the pathway intermediate nm^5^s^2^U into mnm^5^s^2^U in *B. subtilis*. Analysis of tRNA modifications of both *S. mutans* and *Streptococcus pneumoniae* shows that growth conditions and genetic backgrounds influence the ratios of pathways intermediates in regulatory loops that are not yet understood. The MnmLM pathway is widespread along the bacterial tree, with some phyla, such as Bacilli, relying exclusively on these two enzymes. The occurrence of fusion proteins, alternate arrangements of biosynthetic components, and loss of biosynthetic branches provide examples of biosynthetic diversity to retain a conserved tRNA modification in nature.

**Importance:** The xnm^5^s^2^U modifications found in several tRNAs at the wobble base position are widespread in Bacteria where they have an important role in decoding efficiency and accuracy. This work identifies a novel enzyme (MnmL) that is a member of a subgroup of the very versatile Radical SAM superfamily and is involved in the synthesis of mnm^5^s^2^U in several Gram-positive bacteria, including human pathogens. This is another novel example of a non-orthologous displacement in the field of tRNA modification synthesis, showing how different solutions evolve to retain U34 tRNA modifications.
