## Supplementary material for "Alternate routes to mnm^5^s^2^U synthesis in Gram-positive bacteria": Data S2

### Sheet: Supp data S2
Taxonomic Group	MnmC1	MnmC2	MnmC1C2 Fusion
Acidobacteria	0	0	0
Aquificae	0	7	0
Bacteroidetes	0	90	0
Chlamydiae	0	0	0
Chlorobi	0	0	0
Chloroflexi	0	0	0
Cyanobacteria	0	37	0
Deferribacteres	0	0	0
Deinococcus-thermus	0	0	0
Bacilli	0	0	0
Clostridia	0	0	0
Negativicutes	0	0	0
Tissierellia	0	0	0
Other firmicutes	0	0	0
Fusobacteria	0	0	0
Mollicutes	0	0	0
Planctomycetes	0	0	0
Alphaproteobacteria	15	46	15
Betaproteobacteria	64	4	64
Deltaproteobacteria	0	6	0
Epsilonproteobacteria	1	9	1
Gammaproteobacteria	134	7	134
Other proteobacteria	1	3	1
Spirochaetes	1	5	1
Synergistetes	0	0	0
Thermotogae	0	0	0
Verrucomicrobia	0	3	0
Other bacteria	0	4	0
