## Supplementary material for "Alternate routes to mnm^5^s^2^U synthesis in Gram-positive bacteria": Data S6

### Sheet: Supp data S6
rep tax ID	Rep Name	Tax Order, COG	COGtaxonomy	Number of genomes	YtqA Clusters, All (count)	MnmC1C2 Fusion (count)	MnmC1C2 Fusion (%)	MnmC1 (count)	MnmC1 (%)	MnmC2 (count)	MnmC2 (%)	YtqA (count)	YtqA (%)	YtqA-MnmM clusters (count)	YtqA-MnmM clusters (%)
57723	Acidobacteriota	5	Acidobacteria	7	0	0	0	0	0	0	0	0	0	0	NA
187857	Aquificae	7	Aquificae	9	8	0	0	0	0	7	0.777778	8	0.888889	1	0.125
200643	Bacteroidia	8	Bacteroidetes	106	24	0	0	0	0	90	0.849057	24	0.226415	3	0.125
204428	Chlamydiota	9	Chlamydiae	6	0	0	0	0	0	0	0	0	0	0	NA
1090	Chlorobiota	10	Chlorobi	5	0	0	0	0	0	0	0	0	0	0	NA
32061	Chloroflexia	11	Chloroflexi	5	0	0	0	0	0	0	0	0	0	0	NA
1117	Cyanobacteriota	12	Cyanobacteria	41	2	0	0	0	0	37	0.902439	2	0.0487805	0	0
68337	Deferribacteres	13	Deferribacteres	5	5	0	0	0	0	0	0	5	1	2	0.4
1297	Deinococcota	14	Deinococcus-thermus	6	0	0	0	0	0	0	0	0	0	0	NA
91061	Bacilli	15	Bacilli	67	30	0	0	0	0	0	0	30	0.447761	24	0.8
186801	Clostridia	16	Clostridia	75	45	0	0	0	0	0	0	45	0.6	10	0.222222
909932	Negativicutes	17	Negativicutes	10	6	0	0	0	0	0	0	6	0.6	5	0.833333
1737404	Tissierellia	18	Tissierellia	8	6	0	0	0	0	0	0	6	0.75	1	0.166667
53420	Bacteria insertae sedis (Other Firmicutes)	19	Other firmicutes	3	1	0	0	0	0	0	0	1	0.333333	1	1
203490	Fusobacteriia	20	Fusobacteria	6	3	0	0	0	0	0	0	3	0.5	0	0
31969	Mycoplasma genitalium G37	21	Mollicutes	14	2	0	0	0	0	0	0	2	0.142857	1	0.5
112	Planctomyces sp. SH-PL14	22	Planctomycetes	14	4	0	0	0	0	0	0	4	0.285714	0	0
28211	Alphaproteobacteria	23	Alphaproteobacteria	150	0	15	0.1	15	0.1	46	0.306667	0	0	0	NA
28216	Betaproteobacteria	24	Betaproteobacteria	99	12	64	0.646465	64	0.646465	4	0.040404	12	0.121212	4	0.333333
28221	Deltaproteobacteria	25	Deltaproteobacteria	32	15	0	0	0	0	6	0.1875	15	0.46875	7	0.466667
3031852	Epsilonproteobacteria	26	Epsilonproteobacteria	12	8	1	0.0833333	1	0.0833333	9	0.75	8	0.666667	2	0.25
1236	Gammaproteobacteria	27	Gammaproteobacteria	222	41	134	0.603604	134	0.603604	7	0.0315315	41	0.184685	17	0.414634
3018035	Bdellovibrionota (Other Proteobacteria)	28	Other proteobacteria	6	1	1	0.166667	1	0.166667	3	0.5	1	0.166667	1	1
203692	Spirochaetia	29	Spirochaetes	10	4	1	0.1	1	0.1	5	0.5	4	0.4	0	0
508458	Synergistota	30	Synergistetes	5	2	0	0	0	0	0	0	2	0.4	0	0
188708	Thermotogae	31	Thermotogae	9	5	0	0	0	0	0	0	5	0.555556	2	0.4
74201	Verrucomicrobiota	32	Verrucomicrobia	9	1	0	0	0	0	3	0.333333	1	0.111111	0	0
2	Other Bacteria	33	Other bacteria	27	8	0	0	0	0	4	0.148148	8	0.296296	2	0.25
