## Supplementary material for "Alternate routes to mnm^5^s^2^U synthesis in Gram-positive bacteria": Data S7

### Sheet: Supp data S7
Across all YtqA gene clusters				Suppelemental Data S7
MnmC1/MnmC2/MnmC1C2	MnmC1C2 Fusion	MnmC2 (alone)		For organisms containing YtqA from the benchmark genome set (filtered for MnmAGE), distributions of YtqA gene clusters occurring across genomes of select MnmC1/MnmC2/MnmC1C2 statuses (subtables are labeled with their respective genome statuses)
140	48	103
0.686275	0.235294	0.504902
				YtqA GCs present in the genomes of MnmC+ (MnmC1/MnmC2/MnmC1C2) organisms
	Cluster in SSN Figure			All counts, percentages per row are relative to SSN cluster number
SSN Cluster		Total Gene Clusters		Taxa_1	GeneClusters_Count_1	Gclust_perc_1	Taxa_2	Gclust_cnt_2	Gclust_perc_2	Taxa_3	Gclust_cnt_3	Gclust_perc_3	Taxa_4	Gclust_cnt_4	Gclust_perc_4	Taxa_5	Gclust_cnt_5	Gclust_perc_5
1	1	58		Mollicutes	0	0	Bacilli	0	0	Clostridia	0	0	Fusobacteria	0	0	Tissierellia	0	0
2	4	49		Gammaproteobacteria	43	0.877551	Betaproteobacteria	5	0.102041
3	2	15		Other Bacteria	0	0	Bacteroidia	13	0.866667
4	3	29		Clostridia	0	0	Thermotogae	0	0	Negativicutes	0	0	Tissierellia	0	0
5	5	4		Deltaproteobacteria	0	0
6	11	3		Bacteroidia	3	1
7	7	8		Epsilonproteobacteria	8	1
8	6	2		Planctomyces	0	0
9	9	2		Deltaproteobacteria	0	0
10	8	1		Epsilonproteobacteria	1	1
11	12	1		Bdellovibrionota (Other Proteobacteria)	1	1
12	10	1		Deltaproteobacteria	0	0
13	13	1		Deltaproteobacteria	0	0
14	18	1		Other Bacteria	0	0
15	42	1		Spirochaetia	0	0
16	20	4		Aquificae	4	1
18	31	1		Tissierellia	0	0
19	17	1		Deltaproteobacteria	0	0
26	35	3		Other Bacteria	0	0
29	23	1		Spirochaetia	0	0
30	21	1		Aquificae	1	1
31	26	1		Deltaproteobacteria	0	0
38	53	2		Aquificae	2	1
45	39	1		Tissierellia	0	0
54	54	1		Deferribacteres	1	1
57	62	1		Synergistota	0	0
88	#N/A	1		Deferribacteres	1	1
95	#N/A	1		Cyanobacteriota	0	0
104	#N/A	1		Deferribacteres	1	1
120	#N/A	1		Bacteroidia	1	1
128	#N/A	1		Planctomyces	0	0
133	#N/A	1		Deferribacteres	1	1
None	#N/A	6		Deltaproteobacteria	0	0	Spirochaetia	0	0	Synergistota	0	0
				YtqA GCs present in the genomes of MnmC1C2 fusion+ organisms
	Cluster in SSN Figure			All counts, percentages per row are relative to SSN cluster number
SSN Cluster		Total Gene Clusters		Taxa_1	GeneClusters_Count_1	Gclust_perc_1	Taxa_2	Gclust_cnt_2	Gclust_perc_2	Taxa_3	Gclust_cnt_3	Gclust_perc_3	Taxa_4	Gclust_cnt_4	Gclust_perc_4	Taxa_5	Gclust_cnt_5	Gclust_perc_5
1	1	58		Mollicutes	0	0	Bacilli	0	0	Clostridia	0	0	Fusobacteria	0	0	Tissierellia	0	0
2	4	49		Gammaproteobacteria	43	0.877551	Betaproteobacteria	5	0.102041
3	2	15		Other Bacteria	0	0	Bacteroidia	0	0
4	3	29		Clostridia	0	0	Thermotogae	0	0	Negativicutes	0	0	Tissierellia	0	0
5	5	4		Deltaproteobacteria	0	0
6	11	3		Bacteroidia	0	0
7	7	8		Epsilonproteobacteria	0	0
8	6	2		Planctomyces	0	0
9	9	2		Deltaproteobacteria	0	0
10	8	1		Epsilonproteobacteria	0	0
11	12	1		Bdellovibrionota (Other Proteobacteria)	0	0
12	10	1		Deltaproteobacteria	0	0
13	13	1		Deltaproteobacteria	0	0
14	18	1		Other Bacteria	0	0
15	42	1		Spirochaetia	0	0
16	20	4		Aquificae	0	0
18	31	1		Tissierellia	0	0
19	17	1		Deltaproteobacteria	0	0
26	35	3		Other Bacteria	0	0
29	23	1		Spirochaetia	0	0
30	21	1		Aquificae	0	0
31	26	1		Deltaproteobacteria	0	0
38	53	2		Aquificae	0	0
45	39	1		Tissierellia	0	0
54	54	1		Deferribacteres	0	0
57	62	1		Synergistota	0	0
88	#N/A	1		Deferribacteres	0	0
95	#N/A	1		Cyanobacteriota	0	0
104	#N/A	1		Deferribacteres	0	0
120	#N/A	1		Bacteroidia	0	0
128	#N/A	1		Planctomyces	0	0
133	#N/A	1		Deferribacteres	0	0
None	#N/A	6		Deltaproteobacteria	0	0	Spirochaetia	0	0	Synergistota	0	0
				YtqA GCs present in the genomes of MnmC2 (alone)+ organisms
	Cluster in SSN Figure			All counts, percentages per row are relative to SSN cluster number
SSN Cluster		Total Gene Clusters		Taxa_1	GeneClusters_Count_1	Gclust_perc_1	Taxa_2	Gclust_cnt_2	Gclust_perc_2	Taxa_3	Gclust_cnt_3	Gclust_perc_3	Taxa_4	Gclust_cnt_4	Gclust_perc_4	Taxa_5	Gclust_cnt_5	Gclust_perc_5
1	1	58		Mollicutes	0	0	Bacilli	0	0	Clostridia	0	0	Fusobacteria	0	0	Tissierellia	0	0
2	4	49		Gammaproteobacteria	1	0.0204082	Betaproteobacteria	0	0
3	2	15		Other Bacteria	0	0	Bacteroidia	13	0.866667
4	3	29		Clostridia	0	0	Thermotogae	0	0	Negativicutes	0	0	Tissierellia	0	0
5	5	4		Deltaproteobacteria	0	0
6	11	3		Bacteroidia	3	1
7	7	8		Epsilonproteobacteria	8	1
8	6	2		Planctomyces	0	0
9	9	2		Deltaproteobacteria	0	0
10	8	1		Epsilonproteobacteria	1	1
11	12	1		Bdellovibrionota (Other Proteobacteria)	1	1
12	10	1		Deltaproteobacteria	0	0
13	13	1		Deltaproteobacteria	0	0
14	18	1		Other Bacteria	0	0
15	42	1		Spirochaetia	0	0
16	20	4		Aquificae	4	1
18	31	1		Tissierellia	0	0
19	17	1		Deltaproteobacteria	0	0
26	35	3		Other Bacteria	0	0
29	23	1		Spirochaetia	0	0
30	21	1		Aquificae	1	1
31	26	1		Deltaproteobacteria	0	0
38	53	2		Aquificae	2	1
45	39	1		Tissierellia	0	0
54	54	1		Deferribacteres	1	1
57	62	1		Synergistota	0	0
88	#N/A	1		Deferribacteres	1	1
95	#N/A	1		Cyanobacteriota	0	0
104	#N/A	1		Deferribacteres	1	1
120	#N/A	1		Bacteroidia	1	1
128	#N/A	1		Planctomyces	0	0
133	#N/A	1		Deferribacteres	1	1
None	#N/A	6		Deltaproteobacteria	0	0	Spirochaetia	0	0	Synergistota	0	0
